# Epigenetic Crosstalk Between BCG-Infected Macrophages and Naïve Monocytes Potentiates Antimycobacterial Activity

**DOI:** 10.64898/2026.01.12.698601

**Authors:** Lovisa Ellinger, Shamila D. Alipoor, Shumaila Sayyab, Sadaf Kalsum, Maria Lerm

**Author notes:** Lovisa Ellinger and Shamila D. Alipoor contributed equally to this work. **Corresponding author** Maria Lerm, Div. of Inflammation and Infection, Lab 1, floor 12, Dept. of Biomedical and Clinical Sciences, Faculty of Medicine and Health Sciences, Linköping University, SE-58185 Linköping, Sweden.

## Abstract

Tuberculosis (TB), caused by *Mycobacterium tuberculosis* (Mtb), remains a leading cause of death from infectious disease. Infected cells secrete extracellular vesicles (EVs), nanosized membrane-bound particles containing bioactive molecules known to mediate intercellular communication and influence immune regulation during infection. We hypothesized that EVs secreted from *Mycobacterium bovis* Bacillus Calmette Guérin (BCG)-infected macrophages could epigenetically reprogram naïve monocytes and enhance their mycobactericidal activity against Mtb. A transwell co-culture system was used to enable communication via EVs and soluble factors, between BCG-infected macrophages and naïve monocytes (recipient macrophages). To assess the impact of these factors, we examined epigenetic reprogramming and the ability to control Mtb growth. BCG-infected macrophages released EVs with a distinct proteomic profile mapping to multiple tuberculosis-related pathways. Recipient macrophages exhibited altered DNA methylation patterns compared to those co-cultured with untreated, *Staphylococcus aureus*-infected or hydrogen peroxide-exposed macrophages. The proteomic cargo of EVs and differentially methylated genes in recipient cells showed significant interactions with TNF as a central hub enriched in both the phagosome and tuberculosis pathway. The epigenetic reprogramming was accompanied by a trend towards improved control of Mtb *in vitro*. BCG infection induces release of EVs that, together with soluble factors, induce targeted epigenetic remodeling in recipient macrophages.

In this study, we demonstrate that extracellular vesicles (EVs) released during *Mycobacterium bovis*-infection carry a directed proteomic cargo mapping to several tuberculosis-related pathways. Furthermore, we show that these proteins interact with differentially methylated genes in EV-recipient macrophages. Our findings indicate that infected macrophages transmit epigenetic information via EVs. This work provides new insights into intercellular and epigenetic mechanisms linked to innate immune memory.
