## Supplementary Table 1 for "Epigenetic Crosstalk Between BCG-Infected Macrophages and Naïve Monocytes Potentiates Antimycobacterial Activity"

category	subcategory	ID	Description	GeneRatio	BgRatio	pvalue	p.adjust	qvalue	geneID	Count
Environmental Information Processing	Signal transduction	hsa04392	Hippo signaling pathway - multiple species	4/116	29/9497	0,000396441	0,054402396	0,044662808	54798/5058/11186/9770	4
Human Diseases	Drug resistance: antineoplastic	hsa01521	EGFR tyrosine kinase inhibitor resistance	6/116	80/9497	0,000420096	0,054402396	0,044662808	207/2263/3716/4763/3084/5579	6
Metabolism	Lipid metabolism	hsa00061	Fatty acid biosynthesis	3/116	18/9497	0,001267448	0,109423001	0,089833148	32/197322/2180	3
Human Diseases	Cancer: specific types	hsa05223	Non-small cell lung cancer	5/116	73/9497	0,001933604	0,125200884	0,102786338	207/1870/5579/11186/6257	5
Environmental Information Processing	Signal transduction	hsa04012	ErbB signaling pathway	5/116	86/9497	0,003955469	0,162141106	0,133113202	207/817/3084/5058/5579	5
Human Diseases	Cancer: overview	hsa05207	Chemical carcinogenesis - receptor activation	8/116	217/9497	0,00501988	0,162141106	0,133113202	207/604/2952/4257/5579/6196/6257/7366	8
Organismal Systems	Immune system	hsa04658	Th1 and Th2 cell differentiation	5/116	93/9497	0,005518705	0,162141106	0,133113202	3459/3595/3559/3716/4772	5
Organismal Systems	Immune system	hsa04650	Natural killer cell mediated cytotoxicity	6/116	134/9497	0,00589859	0,162141106	0,133113202	2534/3459/3689/4772/5058/5579	6
Human Diseases	Infectious disease: viral	hsa05166	Human T-cell leukemia virus 1 infection	8/116	224/9497	0,006057681	0,162141106	0,133113202	207/1870/3559/3689/3716/8379/4772/6929	8
Organismal Systems	Endocrine system	hsa04910	Insulin signaling pathway	6/116	138/9497	0,006789505	0,162141106	0,133113202	32/207/5573/5577/5584/57521	6
Organismal Systems	Development and regeneration	hsa04380	Osteoclast differentiation	6/116	143/9497	0,008035967	0,162141106	0,133113202	207/2534/3459/3709/3716/4772	6
Organismal Systems	Nervous system	hsa04720	Long-term potentiation	4/116	67/9497	0,008969394	0,162141106	0,133113202	817/3709/5579/6196	4
Organismal Systems	Immune system	hsa04625	C-type lectin receptor signaling pathway	5/116	105/9497	0,00913929	0,162141106	0,133113202	207/6367/3709/4772/5058	5
Organismal Systems	Digestive system	hsa04974	Protein digestion and absorption	5/116	105/9497	0,00913929	0,162141106	0,133113202	91522/1284/9056/23428/6550	5
Human Diseases	Cancer: specific types	hsa05226	Gastric cancer	6/116	150/9497	0,010047409	0,162141106	0,133113202	207/122011/1870/2263/4583/6257	6
Organismal Systems	Endocrine system	hsa04920	Adipocytokine signaling pathway	4/116	70/9497	0,010435113	0,162141106	0,133113202	32/2180/207/6257	4
Organismal Systems	Immune system	hsa04659	Th17 cell differentiation	5/116	109/9497	0,010642466	0,162141106	0,133113202	3459/3559/3716/4772/6257	5
Human Diseases	Cancer: overview	hsa05205	Proteoglycans in cancer	7/116	204/9497	0,012371348	0,178009947	0,146141066	207/817/960/3709/406991/5058/5579	7
Organismal Systems	Nervous system	hsa04725	Cholinergic synapse	5/116	116/9497	0,013665733	0,178870292	0,146847384	207/817/2534/3709/5579	5
Human Diseases	Cancer: specific types	hsa05214	Glioma	4/116	76/9497	0,013812378	0,178870292	0,146847384	207/817/1870/5579	4
Human Diseases	Infectious disease: parasitic	hsa05140	Leishmaniasis	4/116	79/9497	0,015733403	0,187827622	0,154201096	3459/3689/3716/5579	4
Human Diseases	Cancer: overview	hsa05206	MicroRNAs in cancer	9/116	320/9497	0,01627627	0,187827622	0,154201096	960/1870/10014/8091/406991/5579/11186/57521/6768	9
Organismal Systems	Immune system	hsa04660	T cell receptor signaling pathway	5/116	122/9497	0,016679673	0,187827622	0,154201096	207/2534/9402/4772/5058	5
Human Diseases	Cancer: specific types	hsa05225	Hepatocellular carcinoma	6/116	170/9497	0,017734472	0,19138451	0,157121199	207/122011/1870/2952/4257/5579	6
Environmental Information Processing	Signal transduction	hsa04310	Wnt signaling pathway	6/116	174/9497	0,019653552	0,201911146	0,165763266	147495/817/122011/4772/5579/84870	6
Environmental Information Processing	Signal transduction	hsa04024	cAMP signaling pathway	7/116	226/9497	0,02060154	0,201911146	0,165763266	10257/207/493/817/2867/4772/5058	7
Human Diseases	Infectious disease: viral	hsa05163	Human cytomegalovirus infection	7/116	227/9497	0,021048652	0,201911146	0,165763266	207/388372/1870/3709/3716/4772/5579	7
Cellular Processes	Transport and catabolism	hsa04142	Lysosome	5/116	133/9497	0,023293085	0,208726727	0,171358662	427/535/1522/58511/5660	5
Human Diseases	Infectious disease: bacterial	hsa05152	Tuberculosis	6/116	182/9497	0,023907829	0,208726727	0,171358662	207/535/817/3459/3689/3716	6
